# The ability of bumblebees *Bombus terrestris* (Hymenoptera: Apidae) to detect floral humidity is dependent upon environmental humidity

**DOI:** 10.1101/2021.08.13.456254

**Authors:** Amy S. Harrison, Sean A. Rands

## Abstract

Flowers produce local humidity that is often greater than that of the surrounding environment, and studies have shown that insect pollinators may be able to use this humidity difference to locate and identify suitable flowers. However, environmental humidity is highly heterogeneous, and is likely to affect the detectability of floral humidity, potentially constraining the contexts in which it can be used as a salient communication pathway between plants and their pollinators. In this study, we use differential conditioning techniques on bumblebees *Bombus terrestris audax* (Harris) to explore the detectability of an elevated floral humidity signal when presented against different levels of environmental noise. Artificial flowers were constructed that could be either dry or humid, and individual bumblebees were presented with consistent rewards in either the humid or dry flowers presented in an environment with four levels of constant humidity, ranging from low (∼20% RH) to highly saturated (∼95% RH). Ability to learn was dependent upon both the rewarding flower type and the environment: the bumblebees were able to learn rewarding dry flowers in all environments, but their ability to learn humid rewarding flowers was dependent on the environmental humidity, and they were unable to learn humid rewarding flowers when the environment was highly saturated. This suggests that floral humidity might be masked from bumblebees in humid environments, suggesting that it may be a more useful signal to insect pollinators in arid environments.
