## Supplementary material for "The ability of bumblebees *Bombus terrestris* (Hymenoptera: Apidae) to detect floral humidity is dependent upon environmental humidity": Dataset

environment	treatment	period	correct	individual
low	Control	10	7	1
low	Control	10	6	2
low	Control	10	8	3
low	Control	10	8	4
low	Control	10	6	5
low	Control	10	7	6
low	Control	10	3	7
low	Control	10	6	8
low	Control	10	7	9
low	Control	10	5	10
low	Control	10	6	11
low	Control	10	4	12
low	Dry	10	4	13
low	Dry	10	3	14
low	Dry	10	5	15
low	Dry	10	5	16
low	Dry	10	2	17
low	Dry	10	5	18
low	Dry	10	6	19
low	Dry	10	5	20
low	Dry	10	4	21
low	Dry	10	7	22
low	Dry	10	7	23
low	Dry	10	4	24
low	Humid	10	3	25
low	Humid	10	6	26
low	Humid	10	6	27
low	Humid	10	4	28
low	Humid	10	4	29
low	Humid	10	7	30
low	Humid	10	5	31
low	Humid	10	4	32
low	Humid	10	4	33
low	Humid	10	5	34
low	Humid	10	5	35
low	Humid	10	5	36
ambient	Control	10	8	37
ambient	Control	10	5	38
ambient	Control	10	4	39
ambient	Control	10	4	40
ambient	Control	10	3	41
ambient	Control	10	6	42
ambient	Control	10	6	43
ambient	Control	10	5	44
ambient	Control	10	3	45
ambient	Control	10	6	46
ambient	Control	10	6	47
ambient	Control	10	5	48
ambient	Humid	10	5	49
ambient	Humid	10	6	50
ambient	Humid	10	3	51
ambient	Humid	10	6	52
ambient	Humid	10	4	53
ambient	Humid	10	5	54
ambient	Humid	10	3	55
ambient	Humid	10	4	56
ambient	Humid	10	7	57
ambient	Humid	10	6	58
ambient	Humid	10	6	59
ambient	Humid	10	1	60
ambient	Dry	10	6	61
ambient	Dry	10	6	62
ambient	Dry	10	3	63
ambient	Dry	10	3	64
ambient	Dry	10	5	65
ambient	Dry	10	7	66
ambient	Dry	10	6	67
ambient	Dry	10	6	68
ambient	Dry	10	4	69
ambient	Dry	10	2	70
ambient	Dry	10	5	71
ambient	Dry	10	3	72
medium	Control	10	7	73
medium	Control	10	5	74
medium	Control	10	6	75
medium	Control	10	7	76
medium	Control	10	6	77
medium	Control	10	5	78
medium	Control	10	4	79
medium	Control	10	6	80
medium	Control	10	7	81
medium	Control	10	5	82
medium	Control	10	5	83
medium	Control	10	6	84
medium	Dry	10	4	85
medium	Dry	10	5	86
medium	Dry	10	5	87
medium	Dry	10	5	88
medium	Dry	10	4	89
medium	Dry	10	4	90
medium	Dry	10	6	91
medium	Dry	10	7	92
medium	Dry	10	5	93
medium	Dry	10	4	94
medium	Dry	10	5	95
medium	Dry	10	7	96
medium	Humid	10	5	97
medium	Humid	10	3	98
medium	Humid	10	6	99
medium	Humid	10	5	100
medium	Humid	10	6	101
medium	Humid	10	5	102
medium	Humid	10	5	103
medium	Humid	10	5	104
medium	Humid	10	5	105
medium	Humid	10	3	106
medium	Humid	10	2	107
medium	Humid	10	6	108
high	Control	10	7	109
high	Control	10	6	110
high	Control	10	4	111
high	Control	10	7	112
high	Control	10	6	113
high	Control	10	8	114
high	Control	10	6	115
high	Control	10	5	116
high	Control	10	4	117
high	Control	10	6	118
high	Control	10	5	119
high	Control	10	4	120
high	Dry	10	6	121
high	Dry	10	6	122
high	Dry	10	7	123
high	Dry	10	4	124
high	Dry	10	6	125
high	Dry	10	5	126
high	Dry	10	4	127
high	Dry	10	4	128
high	Dry	10	6	129
high	Dry	10	5	130
high	Dry	10	4	131
high	Dry	10	7	132
high	Humid	10	4	133
high	Humid	10	3	134
high	Humid	10	7	135
high	Humid	10	6	136
high	Humid	10	4	137
high	Humid	10	6	138
high	Humid	10	5	139
high	Humid	10	5	140
high	Humid	10	5	141
high	Humid	10	2	142
high	Humid	10	4	143
high	Humid	10	6	144
low	Control	20	7	1
low	Control	20	4	2
low	Control	20	6	3
low	Control	20	6	4
low	Control	20	7	5
low	Control	20	6	6
low	Control	20	6	7
low	Control	20	7	8
low	Control	20	7	9
low	Control	20	6	10
low	Control	20	5	11
low	Control	20	2	12
low	Dry	20	4	13
low	Dry	20	4	14
low	Dry	20	6	15
low	Dry	20	5	16
low	Dry	20	3	17
low	Dry	20	6	18
low	Dry	20	7	19
low	Dry	20	6	20
low	Dry	20	6	21
low	Dry	20	5	22
low	Dry	20	6	23
low	Dry	20	4	24
low	Humid	20	6	25
low	Humid	20	5	26
low	Humid	20	7	27
low	Humid	20	6	28
low	Humid	20	7	29
low	Humid	20	7	30
low	Humid	20	5	31
low	Humid	20	6	32
low	Humid	20	5	33
low	Humid	20	6	34
low	Humid	20	6	35
low	Humid	20	5	36
ambient	Control	20	6	37
ambient	Control	20	4	38
ambient	Control	20	7	39
ambient	Control	20	5	40
ambient	Control	20	6	41
ambient	Control	20	5	42
ambient	Control	20	7	43
ambient	Control	20	8	44
ambient	Control	20	7	45
ambient	Control	20	5	46
ambient	Control	20	5	47
ambient	Control	20	6	48
ambient	Humid	20	7	49
ambient	Humid	20	6	50
ambient	Humid	20	4	51
ambient	Humid	20	4	52
ambient	Humid	20	5	53
ambient	Humid	20	5	54
ambient	Humid	20	5	55
ambient	Humid	20	6	56
ambient	Humid	20	6	57
ambient	Humid	20	4	58
ambient	Humid	20	5	59
ambient	Humid	20	6	60
ambient	Dry	20	6	61
ambient	Dry	20	5	62
ambient	Dry	20	5	63
ambient	Dry	20	5	64
ambient	Dry	20	6	65
ambient	Dry	20	5	66
ambient	Dry	20	7	67
ambient	Dry	20	4	68
ambient	Dry	20	6	69
ambient	Dry	20	6	70
ambient	Dry	20	7	71
ambient	Dry	20	5	72
medium	Control	20	5	73
medium	Control	20	6	74
medium	Control	20	6	75
medium	Control	20	8	76
medium	Control	20	7	77
medium	Control	20	6	78
medium	Control	20	5	79
medium	Control	20	6	80
medium	Control	20	6	81
medium	Control	20	5	82
medium	Control	20	6	83
medium	Control	20	6	84
medium	Dry	20	5	85
medium	Dry	20	5	86
medium	Dry	20	5	87
medium	Dry	20	4	88
medium	Dry	20	5	89
medium	Dry	20	7	90
medium	Dry	20	6	91
medium	Dry	20	7	92
medium	Dry	20	8	93
medium	Dry	20	6	94
medium	Dry	20	7	95
medium	Dry	20	7	96
medium	Humid	20	4	97
medium	Humid	20	6	98
medium	Humid	20	6	99
medium	Humid	20	6	100
medium	Humid	20	8	101
medium	Humid	20	5	102
medium	Humid	20	3	103
medium	Humid	20	6	104
medium	Humid	20	7	105
medium	Humid	20	6	106
medium	Humid	20	6	107
medium	Humid	20	6	108
high	Control	20	6	109
high	Control	20	4	110
high	Control	20	3	111
high	Control	20	7	112
high	Control	20	4	113
high	Control	20	7	114
high	Control	20	5	115
high	Control	20	3	116
high	Control	20	3	117
high	Control	20	3	118
high	Control	20	6	119
high	Control	20	6	120
high	Dry	20	6	121
high	Dry	20	7	122
high	Dry	20	5	123
high	Dry	20	5	124
high	Dry	20	5	125
high	Dry	20	6	126
high	Dry	20	7	127
high	Dry	20	4	128
high	Dry	20	4	129
high	Dry	20	6	130
high	Dry	20	6	131
high	Dry	20	6	132
high	Humid	20	6	133
high	Humid	20	5	134
high	Humid	20	5	135
high	Humid	20	5	136
high	Humid	20	4	137
high	Humid	20	6	138
high	Humid	20	6	139
high	Humid	20	5	140
high	Humid	20	5	141
high	Humid	20	6	142
high	Humid	20	5	143
high	Humid	20	5	144
low	Control	30	5	1
low	Control	30	6	2
low	Control	30	4	3
low	Control	30	6	4
low	Control	30	4	5
low	Control	30	4	6
low	Control	30	5	7
low	Control	30	4	8
low	Control	30	5	9
low	Control	30	7	10
low	Control	30	4	11
low	Control	30	6	12
low	Dry	30	6	13
low	Dry	30	6	14
low	Dry	30	5	15
low	Dry	30	8	16
low	Dry	30	5	17
low	Dry	30	7	18
low	Dry	30	7	19
low	Dry	30	7	20
low	Dry	30	7	21
low	Dry	30	6	22
low	Dry	30	7	23
low	Dry	30	6	24
low	Humid	30	6	25
low	Humid	30	6	26
low	Humid	30	8	27
low	Humid	30	7	28
low	Humid	30	7	29
low	Humid	30	7	30
low	Humid	30	6	31
low	Humid	30	5	32
low	Humid	30	5	33
low	Humid	30	8	34
low	Humid	30	6	35
low	Humid	30	6	36
ambient	Control	30	5	37
ambient	Control	30	5	38
ambient	Control	30	6	39
ambient	Control	30	6	40
ambient	Control	30	4	41
ambient	Control	30	8	42
ambient	Control	30	5	43
ambient	Control	30	5	44
ambient	Control	30	6	45
ambient	Control	30	5	46
ambient	Control	30	5	47
ambient	Control	30	5	48
ambient	Humid	30	6	49
ambient	Humid	30	5	50
ambient	Humid	30	6	51
ambient	Humid	30	5	52
ambient	Humid	30	7	53
ambient	Humid	30	5	54
ambient	Humid	30	4	55
ambient	Humid	30	5	56
ambient	Humid	30	4	57
ambient	Humid	30	4	58
ambient	Humid	30	4	59
ambient	Humid	30	5	60
ambient	Dry	30	6	61
ambient	Dry	30	7	62
ambient	Dry	30	6	63
ambient	Dry	30	6	64
ambient	Dry	30	6	65
ambient	Dry	30	5	66
ambient	Dry	30	4	67
ambient	Dry	30	6	68
ambient	Dry	30	5	69
ambient	Dry	30	6	70
ambient	Dry	30	6	71
ambient	Dry	30	5	72
medium	Control	30	4	73
medium	Control	30	5	74
medium	Control	30	6	75
medium	Control	30	7	76
medium	Control	30	7	77
medium	Control	30	4	78
medium	Control	30	5	79
medium	Control	30	6	80
medium	Control	30	5	81
medium	Control	30	7	82
medium	Control	30	6	83
medium	Control	30	7	84
medium	Dry	30	7	85
medium	Dry	30	7	86
medium	Dry	30	8	87
medium	Dry	30	6	88
medium	Dry	30	7	89
medium	Dry	30	5	90
medium	Dry	30	6	91
medium	Dry	30	7	92
medium	Dry	30	6	93
medium	Dry	30	6	94
medium	Dry	30	6	95
medium	Dry	30	6	96
medium	Humid	30	9	97
medium	Humid	30	6	98
medium	Humid	30	6	99
medium	Humid	30	6	100
medium	Humid	30	7	101
medium	Humid	30	6	102
medium	Humid	30	8	103
medium	Humid	30	5	104
medium	Humid	30	7	105
medium	Humid	30	7	106
medium	Humid	30	7	107
medium	Humid	30	8	108
high	Control	30	6	109
high	Control	30	5	110
high	Control	30	7	111
high	Control	30	6	112
high	Control	30	6	113
high	Control	30	3	114
high	Control	30	5	115
high	Control	30	4	116
high	Control	30	7	117
high	Control	30	6	118
high	Control	30	5	119
high	Control	30	6	120
high	Dry	30	4	121
high	Dry	30	4	122
high	Dry	30	6	123
high	Dry	30	6	124
high	Dry	30	8	125
high	Dry	30	5	126
high	Dry	30	5	127
high	Dry	30	6	128
high	Dry	30	3	129
high	Dry	30	5	130
high	Dry	30	5	131
high	Dry	30	6	132
high	Humid	30	6	133
high	Humid	30	5	134
high	Humid	30	4	135
high	Humid	30	5	136
high	Humid	30	4	137
high	Humid	30	4	138
high	Humid	30	6	139
high	Humid	30	4	140
high	Humid	30	6	141
high	Humid	30	6	142
high	Humid	30	5	143
high	Humid	30	5	144
low	Control	40	6	1
low	Control	40	5	2
low	Control	40	5	3
low	Control	40	5	4
low	Control	40	6	5
low	Control	40	5	6
low	Control	40	4	7
low	Control	40	3	8
low	Control	40	4	9
low	Control	40	5	10
low	Control	40	5	11
low	Control	40	7	12
low	Dry	40	7	13
low	Dry	40	7	14
low	Dry	40	5	15
low	Dry	40	8	16
low	Dry	40	8	17
low	Dry	40	8	18
low	Dry	40	8	19
low	Dry	40	8	20
low	Dry	40	8	21
low	Dry	40	8	22
low	Dry	40	8	23
low	Dry	40	8	24
low	Humid	40	7	25
low	Humid	40	10	26
low	Humid	40	7	27
low	Humid	40	7	28
low	Humid	40	7	29
low	Humid	40	6	30
low	Humid	40	7	31
low	Humid	40	8	32
low	Humid	40	8	33
low	Humid	40	5	34
low	Humid	40	7	35
low	Humid	40	7	36
ambient	Control	40	4	37
ambient	Control	40	5	38
ambient	Control	40	6	39
ambient	Control	40	6	40
ambient	Control	40	4	41
ambient	Control	40	6	42
ambient	Control	40	7	43
ambient	Control	40	7	44
ambient	Control	40	7	45
ambient	Control	40	5	46
ambient	Control	40	6	47
ambient	Control	40	4	48
ambient	Humid	40	8	49
ambient	Humid	40	5	50
ambient	Humid	40	6	51
ambient	Humid	40	5	52
ambient	Humid	40	4	53
ambient	Humid	40	7	54
ambient	Humid	40	5	55
ambient	Humid	40	6	56
ambient	Humid	40	7	57
ambient	Humid	40	6	58
ambient	Humid	40	7	59
ambient	Humid	40	5	60
ambient	Dry	40	7	61
ambient	Dry	40	5	62
ambient	Dry	40	8	63
ambient	Dry	40	5	64
ambient	Dry	40	6	65
ambient	Dry	40	6	66
ambient	Dry	40	6	67
ambient	Dry	40	7	68
ambient	Dry	40	7	69
ambient	Dry	40	5	70
ambient	Dry	40	8	71
ambient	Dry	40	4	72
medium	Control	40	6	73
medium	Control	40	6	74
medium	Control	40	7	75
medium	Control	40	5	76
medium	Control	40	5	77
medium	Control	40	5	78
medium	Control	40	6	79
medium	Control	40	7	80
medium	Control	40	4	81
medium	Control	40	5	82
medium	Control	40	4	83
medium	Control	40	5	84
medium	Dry	40	7	85
medium	Dry	40	7	86
medium	Dry	40	9	87
medium	Dry	40	7	88
medium	Dry	40	7	89
medium	Dry	40	7	90
medium	Dry	40	7	91
medium	Dry	40	10	92
medium	Dry	40	6	93
medium	Dry	40	7	94
medium	Dry	40	6	95
medium	Dry	40	6	96
medium	Humid	40	7	97
medium	Humid	40	4	98
medium	Humid	40	7	99
medium	Humid	40	5	100
medium	Humid	40	7	101
medium	Humid	40	7	102
medium	Humid	40	6	103
medium	Humid	40	7	104
medium	Humid	40	7	105
medium	Humid	40	7	106
medium	Humid	40	6	107
medium	Humid	40	6	108
high	Control	40	6	109
high	Control	40	2	110
high	Control	40	5	111
high	Control	40	5	112
high	Control	40	5	113
high	Control	40	5	114
high	Control	40	5	115
high	Control	40	1	116
high	Control	40	5	117
high	Control	40	6	118
high	Control	40	5	119
high	Control	40	4	120
high	Dry	40	4	121
high	Dry	40	5	122
high	Dry	40	5	123
high	Dry	40	6	124
high	Dry	40	5	125
high	Dry	40	7	126
high	Dry	40	6	127
high	Dry	40	4	128
high	Dry	40	6	129
high	Dry	40	6	130
high	Dry	40	6	131
high	Dry	40	7	132
high	Humid	40	4	133
high	Humid	40	3	134
high	Humid	40	5	135
high	Humid	40	6	136
high	Humid	40	4	137
high	Humid	40	4	138
high	Humid	40	5	139
high	Humid	40	6	140
high	Humid	40	7	141
high	Humid	40	5	142
high	Humid	40	4	143
high	Humid	40	5	144
low	Control	50	7	1
low	Control	50	7	2
low	Control	50	5	3
low	Control	50	6	4
low	Control	50	7	5
low	Control	50	6	6
low	Control	50	7	7
low	Control	50	6	8
low	Control	50	5	9
low	Control	50	6	10
low	Control	50	6	11
low	Control	50	6	12
low	Dry	50	8	13
low	Dry	50	8	14
low	Dry	50	9	15
low	Dry	50	10	16
low	Dry	50	8	17
low	Dry	50	7	18
low	Dry	50	9	19
low	Dry	50	8	20
low	Dry	50	8	21
low	Dry	50	9	22
low	Dry	50	7	23
low	Dry	50	8	24
low	Humid	50	6	25
low	Humid	50	7	26
low	Humid	50	9	27
low	Humid	50	6	28
low	Humid	50	7	29
low	Humid	50	5	30
low	Humid	50	8	31
low	Humid	50	8	32
low	Humid	50	7	33
low	Humid	50	3	34
low	Humid	50	8	35
low	Humid	50	7	36
ambient	Control	50	4	37
ambient	Control	50	4	38
ambient	Control	50	3	39
ambient	Control	50	7	40
ambient	Control	50	7	41
ambient	Control	50	6	42
ambient	Control	50	7	43
ambient	Control	50	6	44
ambient	Control	50	4	45
ambient	Control	50	7	46
ambient	Control	50	6	47
ambient	Control	50	5	48
ambient	Humid	50	7	49
ambient	Humid	50	9	50
ambient	Humid	50	7	51
ambient	Humid	50	6	52
ambient	Humid	50	6	53
ambient	Humid	50	7	54
ambient	Humid	50	5	55
ambient	Humid	50	6	56
ambient	Humid	50	8	57
ambient	Humid	50	7	58
ambient	Humid	50	6	59
ambient	Humid	50	6	60
ambient	Dry	50	9	61
ambient	Dry	50	10	62
ambient	Dry	50	10	63
ambient	Dry	50	6	64
ambient	Dry	50	8	65
ambient	Dry	50	8	66
ambient	Dry	50	7	67
ambient	Dry	50	8	68
ambient	Dry	50	8	69
ambient	Dry	50	7	70
ambient	Dry	50	9	71
ambient	Dry	50	6	72
medium	Control	50	5	73
medium	Control	50	5	74
medium	Control	50	5	75
medium	Control	50	6	76
medium	Control	50	6	77
medium	Control	50	6	78
medium	Control	50	6	79
medium	Control	50	4	80
medium	Control	50	4	81
medium	Control	50	6	82
medium	Control	50	3	83
medium	Control	50	5	84
medium	Dry	50	8	85
medium	Dry	50	8	86
medium	Dry	50	8	87
medium	Dry	50	8	88
medium	Dry	50	9	89
medium	Dry	50	8	90
medium	Dry	50	10	91
medium	Dry	50	8	92
medium	Dry	50	8	93
medium	Dry	50	7	94
medium	Dry	50	9	95
medium	Dry	50	8	96
medium	Humid	50	8	97
medium	Humid	50	5	98
medium	Humid	50	7	99
medium	Humid	50	7	100
medium	Humid	50	6	101
medium	Humid	50	9	102
medium	Humid	50	4	103
medium	Humid	50	8	104
medium	Humid	50	6	105
medium	Humid	50	6	106
medium	Humid	50	5	107
medium	Humid	50	7	108
high	Control	50	5	109
high	Control	50	3	110
high	Control	50	4	111
high	Control	50	3	112
high	Control	50	6	113
high	Control	50	4	114
high	Control	50	4	115
high	Control	50	2	116
high	Control	50	4	117
high	Control	50	5	118
high	Control	50	5	119
high	Control	50	4	120
high	Dry	50	5	121
high	Dry	50	8	122
high	Dry	50	6	123
high	Dry	50	7	124
high	Dry	50	8	125
high	Dry	50	8	126
high	Dry	50	8	127
high	Dry	50	6	128
high	Dry	50	7	129
high	Dry	50	5	130
high	Dry	50	8	131
high	Dry	50	7	132
high	Humid	50	5	133
high	Humid	50	5	134
high	Humid	50	6	135
high	Humid	50	7	136
high	Humid	50	5	137
high	Humid	50	6	138
high	Humid	50	7	139
high	Humid	50	5	140
high	Humid	50	6	141
high	Humid	50	5	142
high	Humid	50	5	143
high	Humid	50	5	144
low	Control	60	7	1
low	Control	60	4	2
low	Control	60	6	3
low	Control	60	7	4
low	Control	60	6	5
low	Control	60	5	6
low	Control	60	6	7
low	Control	60	6	8
low	Control	60	6	9
low	Control	60	7	10
low	Control	60	7	11
low	Control	60	6	12
low	Dry	60	7	13
low	Dry	60	9	14
low	Dry	60	7	15
low	Dry	60	8	16
low	Dry	60	9	17
low	Dry	60	8	18
low	Dry	60	9	19
low	Dry	60	9	20
low	Dry	60	9	21
low	Dry	60	9	22
low	Dry	60	9	23
low	Dry	60	10	24
low	Humid	60	8	25
low	Humid	60	8	26
low	Humid	60	10	27
low	Humid	60	9	28
low	Humid	60	5	29
low	Humid	60	7	30
low	Humid	60	7	31
low	Humid	60	9	32
low	Humid	60	9	33
low	Humid	60	7	34
low	Humid	60	8	35
low	Humid	60	8	36
ambient	Control	60	5	37
ambient	Control	60	3	38
ambient	Control	60	5	39
ambient	Control	60	5	40
ambient	Control	60	4	41
ambient	Control	60	3	42
ambient	Control	60	5	43
ambient	Control	60	4	44
ambient	Control	60	5	45
ambient	Control	60	4	46
ambient	Control	60	4	47
ambient	Control	60	3	48
ambient	Humid	60	7	49
ambient	Humid	60	7	50
ambient	Humid	60	8	51
ambient	Humid	60	7	52
ambient	Humid	60	7	53
ambient	Humid	60	7	54
ambient	Humid	60	8	55
ambient	Humid	60	9	56
ambient	Humid	60	9	57
ambient	Humid	60	8	58
ambient	Humid	60	7	59
ambient	Humid	60	8	60
ambient	Dry	60	7	61
ambient	Dry	60	8	62
ambient	Dry	60	6	63
ambient	Dry	60	8	64
ambient	Dry	60	8	65
ambient	Dry	60	7	66
ambient	Dry	60	7	67
ambient	Dry	60	7	68
ambient	Dry	60	9	69
ambient	Dry	60	8	70
ambient	Dry	60	10	71
ambient	Dry	60	7	72
medium	Control	60	5	73
medium	Control	60	4	74
medium	Control	60	6	75
medium	Control	60	5	76
medium	Control	60	7	77
medium	Control	60	7	78
medium	Control	60	7	79
medium	Control	60	5	80
medium	Control	60	5	81
medium	Control	60	6	82
medium	Control	60	5	83
medium	Control	60	7	84
medium	Dry	60	8	85
medium	Dry	60	10	86
medium	Dry	60	10	87
medium	Dry	60	6	88
medium	Dry	60	7	89
medium	Dry	60	10	90
medium	Dry	60	8	91
medium	Dry	60	9	92
medium	Dry	60	9	93
medium	Dry	60	7	94
medium	Dry	60	8	95
medium	Dry	60	9	96
medium	Humid	60	8	97
medium	Humid	60	8	98
medium	Humid	60	9	99
medium	Humid	60	7	100
medium	Humid	60	7	101
medium	Humid	60	7	102
medium	Humid	60	8	103
medium	Humid	60	8	104
medium	Humid	60	7	105
medium	Humid	60	8	106
medium	Humid	60	6	107
medium	Humid	60	7	108
high	Control	60	5	109
high	Control	60	8	110
high	Control	60	6	111
high	Control	60	4	112
high	Control	60	6	113
high	Control	60	5	114
high	Control	60	5	115
high	Control	60	7	116
high	Control	60	6	117
high	Control	60	6	118
high	Control	60	5	119
high	Control	60	5	120
high	Dry	60	9	121
high	Dry	60	8	122
high	Dry	60	7	123
high	Dry	60	8	124
high	Dry	60	9	125
high	Dry	60	8	126
high	Dry	60	7	127
high	Dry	60	8	128
high	Dry	60	7	129
high	Dry	60	6	130
high	Dry	60	7	131
high	Dry	60	8	132
high	Humid	60	4	133
high	Humid	60	5	134
high	Humid	60	5	135
high	Humid	60	6	136
high	Humid	60	5	137
high	Humid	60	6	138
high	Humid	60	7	139
high	Humid	60	6	140
high	Humid	60	6	141
high	Humid	60	6	142
high	Humid	60	5	143
high	Humid	60	5	144
low	Control	70	5	1
low	Control	70	7	2
low	Control	70	7	3
low	Control	70	8	4
low	Control	70	3	5
low	Control	70	7	6
low	Control	70	5	7
low	Control	70	7	8
low	Control	70	4	9
low	Control	70	8	10
low	Control	70	5	11
low	Control	70	6	12
low	Dry	70	8	13
low	Dry	70	0	14
low	Dry	70	9	15
low	Dry	70	10	16
low	Dry	70	9	17
low	Dry	70	9	18
low	Dry	70	10	19
low	Dry	70	9	20
low	Dry	70	9	21
low	Dry	70	10	22
low	Dry	70	9	23
low	Dry	70	9	24
low	Humid	70	8	25
low	Humid	70	7	26
low	Humid	70	9	27
low	Humid	70	9	28
low	Humid	70	8	29
low	Humid	70	10	30
low	Humid	70	8	31
low	Humid	70	9	32
low	Humid	70	9	33
low	Humid	70	8	34
low	Humid	70	8	35
low	Humid	70	9	36
ambient	Control	70	7	37
ambient	Control	70	6	38
ambient	Control	70	4	39
ambient	Control	70	5	40
ambient	Control	70	5	41
ambient	Control	70	7	42
ambient	Control	70	6	43
ambient	Control	70	7	44
ambient	Control	70	4	45
ambient	Control	70	5	46
ambient	Control	70	5	47
ambient	Control	70	4	48
ambient	Humid	70	8	49
ambient	Humid	70	9	50
ambient	Humid	70	7	51
ambient	Humid	70	9	52
ambient	Humid	70	9	53
ambient	Humid	70	9	54
ambient	Humid	70	8	55
ambient	Humid	70	10	56
ambient	Humid	70	9	57
ambient	Humid	70	9	58
ambient	Humid	70	8	59
ambient	Humid	70	8	60
ambient	Dry	70	9	61
ambient	Dry	70	7	62
ambient	Dry	70	7	63
ambient	Dry	70	8	64
ambient	Dry	70	7	65
ambient	Dry	70	7	66
ambient	Dry	70	8	67
ambient	Dry	70	8	68
ambient	Dry	70	9	69
ambient	Dry	70	10	70
ambient	Dry	70	10	71
ambient	Dry	70	9	72
medium	Control	70	5	73
medium	Control	70	5	74
medium	Control	70	7	75
medium	Control	70	5	76
medium	Control	70	5	77
medium	Control	70	5	78
medium	Control	70	5	79
medium	Control	70	6	80
medium	Control	70	6	81
medium	Control	70	4	82
medium	Control	70	7	83
medium	Control	70	6	84
medium	Dry	70	9	85
medium	Dry	70	8	86
medium	Dry	70	9	87
medium	Dry	70	8	88
medium	Dry	70	10	89
medium	Dry	70	10	90
medium	Dry	70	8	91
medium	Dry	70	10	92
medium	Dry	70	8	93
medium	Dry	70	10	94
medium	Dry	70	9	95
medium	Dry	70	9	96
medium	Humid	70	9	97
medium	Humid	70	6	98
medium	Humid	70	10	99
medium	Humid	70	7	100
medium	Humid	70	7	101
medium	Humid	70	8	102
medium	Humid	70	9	103
medium	Humid	70	8	104
medium	Humid	70	9	105
medium	Humid	70	8	106
medium	Humid	70	7	107
medium	Humid	70	8	108
high	Control	70	6	109
high	Control	70	6	110
high	Control	70	5	111
high	Control	70	7	112
high	Control	70	7	113
high	Control	70	6	114
high	Control	70	4	115
high	Control	70	5	116
high	Control	70	5	117
high	Control	70	6	118
high	Control	70	3	119
high	Control	70	5	120
high	Dry	70	8	121
high	Dry	70	9	122
high	Dry	70	9	123
high	Dry	70	9	124
high	Dry	70	8	125
high	Dry	70	8	126
high	Dry	70	8	127
high	Dry	70	8	128
high	Dry	70	8	129
high	Dry	70	9	130
high	Dry	70	7	131
high	Dry	70	7	132
high	Humid	70	7	133
high	Humid	70	5	134
high	Humid	70	5	135
high	Humid	70	6	136
high	Humid	70	4	137
high	Humid	70	5	138
high	Humid	70	7	139
high	Humid	70	6	140
high	Humid	70	5	141
high	Humid	70	6	142
high	Humid	70	7	143
high	Humid	70	9	144
